# Brown Adipose Tissue is Associated with Improved Cardiometabolic Health and Regulates Blood Pressure

**DOI:** 10.1101/2020.02.08.933754

**Authors:** Tobias Becher, Srikanth Palanisamy, Daniel J. Kramer, Sarah J. Marx, Andreas G. Wibmer, Ilaria Del Gaudio, Scott D. Butler, Caroline S. Jiang, Roger Vaughan, Heiko Schöder, Annarita Di Lorenzo, Allyn Mark, Paul Cohen

## Abstract

White fat stores excess energy, while brown and beige fat dissipate energy as heat^1^. These thermogenic adipose tissues markedly improve glucose and lipid homeostasis in mouse models, though the extent to which brown adipose tissue (BAT) influences metabolic and cardiovascular disease in humans is unclear^2, 3, 4^. Here, we categorized 139,224 ^18^F-FDG PET/CT scans from 53,475 patients by presence or absence of BAT and used propensity score matching to assemble a study cohort. Individuals with BAT showed lower prevalences of cardiometabolic diseases. Additionally, BAT independently correlated with lower odds of type II diabetes, coronary artery disease and congestive heart failure. These findings were supported by improved glucose, triglyceride and high-density lipoprotein values. The effects of BAT were more pronounced in overweight and obesity, indicating that BAT can offset the deleterious effects of obesity. Strikingly, we also found lower rates of hypertension among patients with BAT. Studies in a mouse model with genetic ablation of beige fat demonstrated elevated blood pressure due to increased sensitivity to angiotensin II in peripheral resistance arteries. In addition to highlighting a role for BAT in promoting overall cardiometabolic health, this study reveals a new link between thermogenic adipose tissue and blood pressure regulation.
