## Extended Data Tables for "Brown Adipose Tissue is Associated with Improved Cardiometabolic Health and Regulates Blood Pressure"

### Sheet: Extended Data Table 1
Extended Data Table 1. Total number of 18F-FDG PET/CT scans and prevalence of scans with brown fat per month between June 2009 and March 2018.
Year 2009	Scans	BAT + Scans	BAT+ Prevalence
	N	N	(%)
June	602	37	6.14618
July	839	38	4.5292
August	727	24	3.30124
September	788	52	6.59898
October	847	46	5.43093
November	773	35	4.52781
December	840	67	7.97619
Total (2009)	5416	299	5.52068
Year 2010	Scans	BAT + Scans	BAT+ Prevalence
	N	N (%)	(%)
January	882	49	5.55556
February	762	56	7.34908
March	958	43	4.48852
April	950	49	5.15789
May	815	56	6.87117
June	942	35	3.7155
July	906	35	3.86313
August	895	42	4.69274
September	926	55	5.93952
October	888	51	5.74324
November	913	63	6.90033
December	892	54	6.05381
Total (2010)	10729	588	5.48047
Year 2011	Scans	BAT + Scans	BAT+ Prevalence
	N	N (%)	(%)
January	975	80	8.20513
February	1000	69	6.9
March	1105	44	3.9819
April	1044	63	6.03448
May	1109	64	5.77096
June	1164	65	5.58419
July	1055	53	5.0237
August	1210	49	4.04959
September	1152	47	4.07986
October	1162	80	6.88468
November	1174	59	5.02555
December	1167	86	7.36932
Total (2011)	13317	759	5.69948
Year 2012	Scans	BAT + Scans	BAT+ Prevalence
	N	N (%)	(%)
January	1243	85	6.83829
February	1177	83	7.05183
March	1252	79	6.3099
April	1182	84	7.1066
May	1225	54	4.40816
June	1213	51	4.20445
July	1166	48	4.11664
August	1234	59	4.7812
September	1161	54	4.65116
October	1233	67	5.4339
November	1245	100	8.03213
December	1073	76	7.08295
Total (2012)	14404	840	5.83171
Year 2013	Scans	BAT + Scans	BAT+ Prevalence
	N	N (%)	(%)
January	1401	113	8.06567
February	1137	81	7.12401
March	1181	87	7.36664
April	1320	78	5.90909
May	1291	81	6.27421
June	1165	57	4.8927
July	1280	53	4.14062
August	1297	57	4.39476
September	1247	57	4.57097
October	1477	85	5.75491
November	1210	83	6.8595
December	1157	81	7.00086
Total (2013)	15163	913	6.02124
Year 2014	Scans	BAT + Scans	BAT+ Prevalence
	N	N (%)	(%)
January	1365	94	6.88645
February	1177	80	6.79694
March	1265	78	6.16601
April	1352	71	5.25148
May	1363	65	4.76889
June	1329	63	4.74041
July	1369	56	4.09058
August	1248	48	3.84615
September	1378	72	5.22496
October	1469	94	6.39891
November	1171	84	7.17336
December	1376	113	8.21221
Total (2014)	15862	918	5.78742
Year 2015	Scans	BAT + Scans	BAT+ Prevalence
	N	N (%)	(%)
January	1334	87	6.52174
February	1331	73	5.4846
March	1435	69	4.80836
April	1534	105	6.84485
May	1470	74	5.03401
June	1586	82	5.17024
July	1530	75	4.90196
August	1443	67	4.6431
September	1467	69	4.70348
October	1604	107	6.67082
November	1497	111	7.41483
December	1545	95	6.14887
Total (2015)	17776	1014	5.70432
Year 2016	Scans	BAT + Scans	BAT+ Prevalence
	N	N (%)	(%)
January	1568	102	6.5051
February	1583	99	6.25395
March	1741	113	6.49052
April	1550	105	6.77419
May	1640	93	5.67073
June	1654	75	4.53446
July	1550	66	4.25806
August	1729	84	4.8583
September	1659	96	5.78662
October	1553	95	6.11719
November	1692	97	5.73286
December	1622	114	7.02836
Total (2016)	19541	1139	5.82877
Year 2017	Scans	BAT + Scans	BAT+ Prevalence
	N	N (%)	(%)
January	1761	125	7.09824
February	1622	90	5.54871
March	1786	106	5.93505
April	1646	94	5.71081
May	1812	95	5.24283
June	1861	66	3.54648
July	1721	52	3.0215
August	1879	80	4.25758
September	1815	71	3.91185
October	1843	114	6.18557
November	1842	116	6.2975
December	1730	100	5.78035
Total (2017)	21318	1109	5.20218
Year 2018	Scans	BAT + Scans	BAT+ Prevalence
	N	N (%)	(%)
January	2029	120	5.91424
February	1745	90	5.15759
March	1924	134	6.96466
Total (2018)	5698	344	6.03721
BAT, brown adipose tissue.

### Sheet: Extended Data Table 2
Extended Data Table 2. Overview of patients with and without brown fat detected by 18F-FDG-PET/CT per month and year. Each patient is counted based on the assigned index scan and thus counted only once.
Year 2009	Patients	BAT+ Patients	BAT + Prevalence
	N	N	%
June	565	37	6.54867
July	753	38	5.04648
August	595	24	4.03361
September	602	46	7.6412
October	597	40	6.70017
November	501	32	6.38723
December	501	57	11.3772
Total (2009)	4114	274	6.66018
Year 2010	Patients	BAT+ Patients	BAT + Prevalence
	N	N	%
January	477	40	8.38574
February	414	45	10.8696
March	513	33	6.43275
April	491	34	6.92464
May	418	40	9.56938
June	457	22	4.814
July	441	22	4.98866
August	434	31	7.14286
September	435	38	8.73563
October	407	39	9.58231
November	429	48	11.1888
December	416	43	10.3365
Total (2010)	5332	435	8.15829
Year 2011	Patients	BAT+ Patients	BAT + Prevalence
	N	N	%
January	396	51	12.8788
February	455	44	9.67033
March	472	34	7.20339
April	478	47	9.83264
May	484	46	9.50413
June	497	51	10.2616
July	455	35	7.69231
August	488	36	7.37705
September	475	32	6.73684
October	490	52	10.6122
November	487	41	8.41889
December	505	57	11.2871
Total (2011)	5682	526	9.2573
Year 2012	Patients	BAT+ Patients	BAT + Prevalence
	N	N	%
January	504	63	12.5
February	479	60	12.5261
March	522	51	9.77011
April	468	53	11.3248
May	446	40	8.96861
June	416	31	7.45192
July	425	21	4.94118
August	477	35	7.33753
September	403	34	8.43672
October	454	43	9.47137
November	508	75	14.7638
December	408	50	12.2549
Total (2012)	5510	556	10.0907
Year 2013	Patients	BAT+ Patients	BAT + Prevalence
	N	N	%
January	475	66	13.8947
February	414	55	13.285
March	442	55	12.4434
April	448	50	11.1607
May	499	50	10.02
June	398	36	9.04523
July	462	33	7.14286
August	470	34	7.23404
September	449	23	5.12249
October	573	54	9.42408
November	472	63	13.3475
December	436	44	10.0917
Total (2013)	5538	563	10.1661
Year 2014	Patients	BAT+ Patients	BAT + Prevalence
	N	N	%
January	444	57	12.8378
February	431	43	9.9768
March	419	50	11.9332
April	482	40	8.29876
May	521	40	7.67754
June	408	36	8.82353
July	457	31	6.78337
August	422	27	6.3981
September	443	39	8.80361
October	526	60	11.4068
November	419	50	11.9332
December	512	66	12.8906
Total (2014)	5484	539	9.82859
Year 2015	Patients	BAT+ Patients	BAT + Prevalence
	N	N	%
January	483	56	11.5942
February	465	42	9.03226
March	505	38	7.52475
April	577	74	12.825
May	527	47	8.91841
June	559	48	8.58676
July	541	49	9.0573
August	501	44	8.78244
September	475	39	8.21053
October	532	60	11.2782
November	520	68	13.0769
December	544	57	10.4779
Total (2015)	6229	622	9.98555
Year 2016	Patients	BAT+ Patients	BAT + Prevalence
	N	N	%
January	528	77	14.5833
February	557	59	10.5925
March	622	71	11.4148
April	561	59	10.5169
May	560	54	9.64286
June	521	40	7.67754
July	514	36	7.00389
August	591	55	9.30626
September	503	50	9.94036
October	518	56	10.8108
November	556	50	8.99281
December	606	71	11.7162
Total (2016)	6637	678	10.2155
Year 2017	Patients	BAT+ Patients	BAT + Prevalence
	N	N	%
January	535	73	13.6449
February	559	51	9.12343
March	596	60	10.0671
April	559	59	10.5546
May	585	47	8.03419
June	620	41	6.6129
July	559	29	5.18784
August	621	54	8.69565
September	574	40	6.96864
October	668	74	11.0778
November	637	78	12.2449
December	596	60	10.0671
Total (2017)	7109	666	9.36841
Year 2018	Patients	BAT+ Patients	BAT + Prevalence
	N	N	%
January	613	69	11.2561
February	560	56	10
March	667	86	12.8936
Total (2018)	1840	211	11.4674
BAT, brown adipose tissue.

### Sheet: Extended Data Table 3
Extended Data Table 3. Multivariable logistic regression model analyzing predictors of brown adipose tissue detection on 18F-FDG PET/CT. Cancer site, cancer histology and cancer stage were used as independent variable and the analysis was adjusted for sex, age, body mass index and outside temperature measured in Central Park, New York, NY in the month of the scan. Model was performed in the entir…
Variable	Category	Entire Cohort (Before PSM)						Matched Cohort (after PSM)
		BAT -	BAT +		95% Confidence Interval			BAT -	BAT +		95% Confidence Interval
		N=48,405	N=5,070					N=5,070	N=5,070
		N (%)	N (%)	Odds Ratio	Upper	Lower	P-Value	N (%)	N (%)	Odds Ratio	Upper	Lower	P-Values
ICD-0 Code	Site
C00-C14	Malignant neoplasms, lip, oral cavity and pharynx	3,074 (6.4)	316 (6.2)	1	reference	reference	<0.0001	236 (4.7)	316 (6.2)	1	reference	reference	<0.0001
C15-C26	Malignant neoplasms, digestive organs	6,711 (13.9)	402 (7.9)	0.561	0.477	0.658		559 (11.0)	402 (7.9)	0.516	0.416	0.639
C30-C39	Malignant neoplasms, respiratory system and intrathoracic organs	8,920 (18.4)	594 (11.7)	0.694	0.597	0.806		621 (12.2)	594 (11.7)	0.688	0.56	0.846
C40-C41	Malignant neoplasms, bone and articular cartilage	414 (0.9)	96 (1.9)	0.965	0.733	1.269		84 (1.7)	96 (1.9)	0.829	0.588	1.169
C42	Hematopoietic and Reticuloendothelial System	2,391 (4.9)	178 (3.5)	0.651	0.533	0.796		219 (4.3)	178 (3.5)	0.636	0.488	0.829
C43-C44	Malignant neoplasms, skin	2,394 (4.9)	209 (4.1)	0.806	0.664	0.979		189 (3.7)	209 (4.1)	0.696	0.538	0.9
C45-C49	Malignant neoplasms, connective and soft tissue	795 (1.6)	135 (2.7)	0.816	0.645	1.032		127 (2.5)	135 (2.7)	0.673	0.502	0.902
C50-C58	Malignant neoplasms, breast and female genital organs	9,455 (19.5)	1,810 (35.7)	0.918	0.798	1.056		1668 (32.9)	1.810 (35.7)	0.837	0.692	1.013
C60-C63	Malignant neoplasms of male genital organs	2,286 (4.7)	99 (2.0)	0.764	0.599	0.974		94 (1.9)	99 (2.0)	0.618	0.446	0.857
C64-C68	Malignant neoplasms, urinary organs	1,786 (3.7)	78 (1.5)	0.663	0.51	0.863		99 (2.0)	78 (1.5)	0.716	0.5	1.025
C69-C72	Malignant neoplasms, eye, brain and central nervous system	1,251 (2.6)	46 (0.9)	0.245	0.177	0.34		135 (2.7)	46 (0.9)	0.21	0.145	0.304
C73-C75	Malignant neoplasms, endocrine glands and related structures	1,409 (2.9)	181 (3.6)	0.85	0.691	1.045		164 (3.2)	181 (3.6)	0.766	0.583	1.005
C76-C80	Malignant neoplasms, secondary and ill-defined	5,449 (11.3)	791 (15.6)	0.87	0.75	1.009		663 (13.1)	791 (15.6)	0.837	0.684	1.025
NA	Other	2,070 (4.3)	135 (2.7)	0.47	0.377	0.585		212 (4.2)	135 (2.7)	0.402	0.306	0.527
Category	Histology
Solid Malignancies							<0.0001						<0.0001
	Carcinoma	31,567 (65.2)	3,212 (63.4)	1	reference	reference		3147 (62.1)	3,212 (63.4)	1	reference	reference
	Sarcoma	1,150 (2.4)	228 (4.5)	1.094	0.929	1.288		282 (5.6)	228 (4.5)	1.011	0.828	1.235
	Melanoma	1,713 (3.5)	142 (2.8)	0.969	0.804	1.167		45 (0.9)	142 (2.8)	0.981	0.772	1.248
Hematologic Malignancies
	NHL (indolent)	4,714 (9.7)	402 (7.9)	0.877	0.782	0.983		128 (2.5)	402 (7.9)	0.877	0.758	1.015
	NHL (aggressive)	1,250 (2.6)	135 (2.7)	1.119	0.933	1.342		116 (2.3)	135 (2.7)	1.13	0.892	1.43
	Hodgkin Lymphoma	1,053 (2.2)	403 (7.9)	1.32	1.147	1.52		75 (1.5)	403 (7.9)	1.312	1.105	1.559
	LL (acute and chronic)	171 (0.4)	37 (0.7)	0.979	0.665	1.439		213 (4.2)	37 (0.7)	0.83	0.53	1.3
	ML (acute and chronic)/MDS/MPN	856 (1.8)	45 (0.9)	0.557	0.405	0.764		152 (3)	45 (0.9)	0.593	0.407	0.865
	Multiple Myeloma	1,435 (3.0)	105 (2.1)	0.931	0.757	1.146		416 (8.2)	105 (2.1)	1.12	0.841	1.492
Other/Unknown
	Other	2,425 (5.0)	199 (3.9)	0.638	0.545	0.747		306 (6)	199 (3.9)	0.523	0.435	0.629
	No Histopathology	2,071 (4.3)	135 (2.7)	0.581	0.482	0.7		190 (3.7)	135 (2.7)	0.527	0.424	0.655
	Cancer Stage
	I	8,036 (16.6)	866 (17.1)	1	reference	reference	<0.0001	836 (16.5)	866 (17.1)	1	reference	reference	<0.0001
	II	7,308 (15.1)	1,102 (21.7)	1.169	1.056	1.294		896 (17.7)	1,102 (21.7)	1.168	1.026	1.331
	III	7,933 (16.4)	891 (17.6)	1.059	0.954	1.176		810 (16)	891 (17.6)	1.052	0.92	1.204
	IV	1,1337 (23.4)	1,113 (22.0)	1.007	0.912	1.112		1032 (20.4)	1,113 (22.0)	1.016	0.894	1.154
	Unstageable	4,375 (9.0)	348 (6.9)	0.765	0.667	0.877		430 (8.5)	348 (6.9)	0.748	0.631	0.886
	Unknown	9,416 (19.5)	750 (14.8)	0.74	0.665	0.825		1066 (21)	750 (14.8)	0.739	0.646	0.845
BAT, brown adipose tissue. NHL, Non-Hodgkin lymphoma. LL, lymphoid leukemia. ML, myeloid leukemia. MDS, myelodysplastic syndrome. MPN, myeloproliferative neoplasia.

### Sheet: Extended Data Table 4
Extended Data Table 4. Multivariable logistic regression model analyzing predictors for cardiometabolic disease in the propensity score matched cohort (N=10,040). For each analysis, the respective cardiometabolic disease served as dependent variable and the model was adjusted for sex, ethnicity, race, family history of cardiovascular disease, smoking, beta blocker use, body mass index, age, outsi…
Variable	Category	Matched Cohort (after PSM)		Type II Diabetes				Dyslipidemia				Atrial fibrillation/atrial flutter				Coronary artery disease				Cerebrovascular disease				Congestive heart failure				Hypertension
		BAT -	BAT +	Odds ratio	95% Confidence interval		P-value	Odds ratio	95% Confidence interval		P-value	Odds ratio	95% Confidence interval		P-value	Odds ratio	95% Confidence Interval		P-value	Odds ratio	95% Confidence interval		P-value	Odds ratio	95% Confidence interval		P-value	Odds ratio	95% Confidence interval		P-value
		N=5,070	N=5,070
		N (%)	N (%)		Lower	Upper			Lower	Upper			Lower	Upper			Lower	Upper			Lower	Upper			Lower	Upper			Lower	Upper
Sex
	Female	3,879 (76.5)	3,879 (76.5)	1	reference	reference	<0.0001	1	reference	reference	<0.0001	1	reference	reference	<0.0001	1	reference	reference	<0.0001	1	reference	reference	0.4175	1	reference	reference	0.8345	1	reference	reference	<0.0001
	Male	1,191 (23.5)	1,191 (23.5)	1.724	1.4	2.124		1.53	1.324	1.767		1.748	1.329	2.298		2.197	1.701	2.836		0.871	0.623	1.217		1.045	0.691	1.581		1.667	1.452	1.913
Ethnicity
	Non-Hispanic	4,534 (89.4)	4,458 (87.9)	1	reference	reference	<0.0001	1	reference	reference	0.0008	1	reference	reference	0.0162	1	reference	reference	0.3794	1	reference	reference	0.1766	1	reference	reference	0.8453	1	reference	reference	0.0013
	Hispanic	330 (6.5)	398 (7.0)	1.947	1.458	2.599		1.174	0.937	1.47		0.394	0.187	0.829		1.306	0.823	2.074		1.475	0.896	2.43		1.153	0.603	2.201		1.389	1.134	1.702
	Other	206 (4.1)	214 (4.2)	0.75	0.477	1.178		0.599	0.447	0.802		0.554	0.265	1.16		0.806	0.455	1.427		1.444	0.779	2.676		1.187	0.529	2.663		0.81	0.627	1.048
Race
	Caucasian	3,862 (76.2)	3,694 (72.9)	1	reference	reference	<0.0001	1	reference	reference	0.0207	1	reference	reference	0.3863	1	reference	reference	0.8054	1	reference	reference	0.8318	1	reference	reference	0.3134	1	reference	reference	<0.0001
	African-American	434 (8.6)	561 (11.1)	2.049	1.606	2.615		0.867	0.715	1.052		0.691	0.437	1.093		0.949	0.646	1.396		1.114	0.726	1.712		1.424	0.865	2.345		2.331	1.98	2.744
	Asian	414 (8.2)	402 (7.9)	2.654	2.005	3.515		1.246	1.008	1.54		0.83	0.494	1.393		0.827	0.501	1.364		0.808	0.457	1.429		0.739	0.333	1.64		1.433	1.178	1.743
	Other/unknown	360 (7.1)	413 (8.2)	1.544	1.134	2.103		0.82	0.65	1.035		1.075	0.632	1.829		0.841	0.512	1.382		0.966	0.567	1.645		1.402	0.749	2.625		0.98	0.797	1.204
Family history
	No	3,984 (78.6)	4,041 (70.7)	1	reference	reference	<0.0001	1	reference	reference	<0.0001	1	reference	reference	0.5909	1	reference	reference	<0.0001	1	reference	reference	0.4907	1	reference	reference	0.0822	1	reference	reference	<0.0001
	Yes	1,086 (21.4)	1,029 (20.3)	1.58	1.32	1.89		1.501	1.324	1.701		1.074	0.828	1.393		2.154	1.721	2.694		1.106	0.83	1.473		1.36	0.961	1.925		1.513	1.342	1.705
Smoking
	Never smoker	2,654 (52.4)	2,999 (59.2)	1	reference	reference	0.0518	1	reference	reference	0.0039	1	reference	reference	0.8172	1	reference	reference	0.0772	1	reference	reference	0.0008	1	reference	reference	0.7964	1	reference	reference	0.004
	Previous smoker	1,261 (24.9)	1,169 (23.1)	0.845	0.687	1.04		1.156	1.013	1.319		1.019	0.772	1.345		1.155	0.891	1.498		1.382	1.011	1.888		1.123	0.757	1.664		1.113	0.982	1.262
	Current smoker	588 (11.6)	513 (10.1)	1.223	0.942	1.588		1.364	1.145	1.625		1.001	0.678	1.478		1.49	1.061	2.093		2.063	1.433	2.97		1.188	0.692	2.041		1.345	1.14	1.586
	Unknown smoking status	567 (11.2)	389 (7.7)	1.163	0.78	1.736		1.138	0.86	1.506		0.718	0.354	1.455		1.57	0.897	2.748		0.799	0.363	1.758		1.4	0.621	3.158		0.969	0.749	1.255
Beta blocker
	No	4,171 (82.3)	4,414 (87.1)	1	reference	reference	<0.0001	1	reference	reference	<0.0001	1	reference	reference	<0.0001	1	reference	reference	<0.0001	1	reference	reference	<0.0001	1	reference	reference	<0.0001	1	reference	reference	<0.0001
	Yes	899 (17.7)	656 (12.9)	2.363	1.969	2.837		2.084	1.823	2.383		5.724	4.485	7.306		3.864	3.091	4.83		5.008	3.834	6.542		9.433	6.606	13.469		4.155	3.642	4.74
BMI		25.6 (5.5)	25.8 (5.3)	1.084	1.07	1.099	<0.0001	1.051	1.041	1.062	<0.0001	1.025	1.004	1.048	0.0204	1.058	1.038	1.078	<0.0001	0.995	0.972	1.019	0.684	0.993	0.964	1.023	0.6433	1.077	1.067	1.087	<0.0001
Age		49.0 (16.3)	49.0 (16.3)	1.046	1.04	1.053	<0.0001	1.062	1.057	1.066	<0.0001	1.055	1.046	1.065	<0.0001	1.074	1.064	1.083	<0.0001	1.022	1.013	1.032	<0.0001	1.036	1.024	1.048	<0.0001	1.062	1.058	1.066	<0.0001
Temperature				1	0.99	1.01	0.9554	0.998	0.992	1.004	0.5088	1	0.986	1.013	0.9446	0.992	0.979	1.004	0.2024	1	0.986	1.015	0.9971	0.988	0.969	1.006	0.192	0.997	0.991	1.003	0.3225
Cancer Site
	Malignant neoplasms, lip, oral cavity and pharynx (C00-C14)	236 (4.7)	316 (6.2)	1	reference	reference	0.1856	1	reference	reference	0.0103	1	reference	reference	0.0036	1	reference	reference	0.0107	1	reference	reference	0.0022	1	reference	reference	0.0004	1	reference	reference	<0.0001
	Malignant neoplasms, digestive organs (C15-C26)	559 (11.0)	402 (7.9)	1.061	0.712	1.582		0.637	0.486	0.834		2.189	1.189	4.032		1.301	0.785	2.156		1.02	0.507	2.051		1.423	0.502	4.039		1.1	0.846	1.431
	Malignant neoplasms, respiratory system and intrathoracic organs (C30-C39)	621 (12.2)	594 (11.7)	0.774	0.521	1.151		0.835	0.648	1.075		2.075	1.148	3.752		1.26	0.777	2.042		1.973	1.058	3.678		1.354	0.496	3.696		1.156	0.898	1.488
	Malignant neoplasms, bone and articular cartilage (C40-C41)	84 (1.7)	96 (1.9)	1.39	0.654	2.953		0.538	0.291	0.996		1.144	0.247	5.288		1.049	0.296	3.722		0.906	0.196	4.184		1.311	0.146	11.735		1.358	0.833	2.213
	Hematopoietic and Reticuloendothelial System (C42)	219 (4.3)	178 (3.5)	0.995	0.544	1.82		0.774	0.517	1.158		2.99	1.281	6.976		0.712	0.322	1.574		1.195	0.482	2.961		9.795	3.062	31.329		1.213	0.826	1.783
	Malignant neoplasms, skin (C43-C44)	189 (3.7)	209 (4.1)	0.539	0.299	0.97		0.854	0.612	1.192		1.817	0.852	3.878		0.819	0.409	1.641		2.527	1.145	5.575		3.006	0.928	9.738		1.07	0.77	1.489
	Malignant neoplasms, connective and soft tissue (C45-C49)	127 (2.5)	135 (2.7)	0.857	0.435	1.688		0.58	0.358	0.941		0.846	0.233	3.069		0.684	0.225	2.083		0.949	0.297	3.035		3.632	0.99	13.316		1.286	0.862	1.92
	Malignant neoplasms, breast and female genital organs (C50-C58)	1,668 (32.9)	1,810 (35.7)	0.935	0.638	1.372		0.715	0.559	0.914		1.071	0.568	2.019		0.745	0.442	1.257		1.179	0.616	2.256		1.914	0.714	5.128		1.149	0.901	1.466
	Malignant neoplasms of male genital organs (C60-C63)	94 (1.9)	99 (2.0)	0.641	0.345	1.192		0.857	0.57	1.291		1.35	0.573	3.181		1.871	0.986	3.548		1.873	0.727	4.829		1.84	0.46	7.357		0.773	0.514	1.164
	Malignant neoplasms, urinary organs (C64-C68)	99 (2.0)	78 (1.5)	0.979	0.542	1.769		0.782	0.513	1.193		1.289	0.526	3.157		0.957	0.466	1.968		0.621	0.171	2.261		0.399	0.045	3.524		1.573	1.029	2.404
	Malignant neoplasms, eye, brain and central nervous system (C69-C72)	135 (2.7)	46 (0.9)	0.513	0.234	1.124		0.462	0.281	0.76		1.712	0.627	4.678		0.552	0.206	1.479		2.573	1.045	6.336		1.283	0.266	6.184		0.599	0.376	0.953
	Malignant neoplasms, endocrine glands and related structures (C73-C75)	164 (3.2)	181 (3.6)	0.995	0.573	1.728		0.505	0.339	0.751		0.304	0.067	1.376		0.142	0.032	0.625		0.693	0.218	2.202		1.831	0.467	7.183		0.842	0.583	1.218
	Malignant neoplasms, secondary and ill-defined (C76-C80)	663 (13.1)	791 (15.6)	0.796	0.523	1.213		0.763	0.584	0.999		1.528	0.787	2.966		0.993	0.576	1.712		0.754	0.355	1.602		3.117	1.137	8.549		0.768	0.588	1.003
	Other/Unknown	212 (4.2)	135 (2.7)	0.659	0.342	1.27		0.709	0.456	1.103		2.219	0.78	6.314		0.709	0.289	1.741		1.406	0.388	5.093		1.486	0.321	6.886		1.234	0.819	1.859
Cancer Stage
	I	836 (16.5)	866 (17.1)	1	reference	reference	0.7924	1	reference	reference	0.0176	1	reference	reference	0.813	1	reference	reference	0.4719	1	reference	reference	0.0009	1	reference	reference	0.7351	1	reference	reference	<0.0001
	II	896 (17.7)	1,102 (21.7)	0.918	0.686	1.229		0.898	0.745	1.082		0.912	0.591	1.408		0.943	0.636	1.398		1.373	0.818	2.304		1.016	0.55	1.876		0.979	0.819	1.171
	III	810 (16)	891 (17.6)	1.131	0.854	1.499		1.005	0.837	1.206		1.099	0.741	1.631		1.008	0.696	1.461		1.633	1.012	2.636		0.816	0.443	1.502		1.083	0.907	1.294
	IV	1032 (20.4)	1,113 (22.0)	1.071	0.815	1.406		0.845	0.707	1.009		1.084	0.743	1.583		1.23	0.873	1.734		2.397	1.532	3.751		1.213	0.701	2.098		1.491	1.261	1.764
	Not applicable	430 (8.5)	348 (6.9)	1.022	0.656	1.591		1.164	0.872	1.554		0.744	0.399	1.387		1.221	0.703	2.12		2.792	1.489	5.236		0.854	0.381	1.913		1.88	1.435	2.462
	Unknown	1066 (21)	750 (14.8)	1.001	0.718	1.395		0.757	0.608	0.944		1.02	0.626	1.66		0.832	0.525	1.318		1.435	0.806	2.554		0.828	0.407	1.683		1.053	0.859	1.289
BAT, brown adipose tissue. PSM, propensity score matching. BMI, body mass index.

### Sheet: Extended Data Table 5
Extended Data Table 5. Comparison of available blood values before and after propensity matching in patients with brown and without brown adipose tissue as determined by 18F-FDG-PET/CT. For complete blood counts, patients with hematological malignancies were excluded from analysis. P-Values were calculated for the comparison between individuals with and brown fat in the propensity score matched c…
	Entire Cohort (Before PSM)			Matched Cohort (after PSM)
	Data Availability	BAT -	BAT +	Data Availability	BAT -	BAT +	P-Value
		N= 48,405	N= 5,070		N= 5,070	N= 5,070
		Patients	Patients		Patients	Patients
Variable	N (%)	Mean (±SD)	Mean (±SD)	N (%)	Mean (±SD)	Mean (±SD)
Complete Blood Count
Hematocrit (%)	20,365 (38.1)	38.2 (4.7)	37.8 (4.5)	3,715 (36.6)	37.6 (4.5)	37.8 (4.5)	0.1009
Red Blood Count (1012 cells/L)	20,365 (38.1)	4.3 (0.6)	4.2 (0.6)	3,715 (36.6)	4.2 (0.6)	4.2 (0.6)	0.4604
Leukocyte Count (109 cells/L)	20,364 (38.1)	7.3 (5.7)	6.2 (2.6)	3,714 (36.6)	6.8 (3.1)	6.2 (2.6)	<0.0001
Hemoglobin (g/dL)	20,366 (38.1)	12.7 (1.7)	12.6 (1.6)	3,715 (36.6)	12.5 (1.6)	12.6 (1.6)	0.0513
Platelets (109 cells/L)	20,335 (38.0)	252 (93)	250 (83)	3,710 (36.6)	260 (98)	250 (83)	0.0007
Blood Glucose Levels
Fasting Blood Glucose (mg/dL)	52,470 (98.1)	100.6 (22.7)	91.7 (23.0)	9,996 (98.6)	95.1 (19.9)	91.7 (23.0)	<0.0001
Lipid Panel
High-Density Lipoprotein (mg/dL)	6,835 (12.8)	49.5 (17.6)	56.4 (18.6)	1,174 (11.6)	52.2 (18.5)	56.4 (18.6)	0.0001
Low-Density Lipoprotein (mg/dL)	6,252 (11.7)	106.1 (39.5)	112.1 (38.1)	1,070 (10.6)	110.3 (37.1)	112.1 (38.1)	0.4406
Total Cholesterol (mg/dL)	7,264 (13.6)	184.7 (51.5)	192.3 (46.2)	1,267 (12.5)	188.6 (45.8)	192.3 (46.2)	0.1492
Triglycerides (mg/dL)	7,985 (14.9)	148.3 (150.4)	122.4 (101.3)	1,466 (14.5)	148.4 (177.1)	122.4 (101.3)	0.0006
Renal Panel
Creatinine (mg/dL)	51,655 (96.6)	0.96 (0.47)	0.83 (0.32)	9,805 (96.7)	0.84 (0.36)	0.83 (0.32)	0.4537
BUN (mg/dL)	47,241 (88.3)	17.5 (8.0)	14.6 (5.9)	9,072 (89.5)	14.8 (6.4)	14.6 (5.9)	0.1532
Thyroid Hormones
TSH (mIU/L)	21,115 (39.5)	2.81 (9.02)	2.95 (13.40)	4,161 (41.0)	2.49 (7.78)	2.95 (13.44)	0.1764
PSM, propensity score matching. BAT, brown adipose tissue. SD, standard deviation. BUN, blood urea nitrogen. TSH, thyroid stimulating hormone.

### Sheet: Extended Data Table 6
Extended Data Table 6. Linear mixed models for repeated measures analysis of radiotelemetry data.
Systolic Blood Pressure
Type III Tests of Fixed Effects
Independent Variable	Num DF	Den DF	F Value	P-Value
Genotype (KO)	1	66	7	0.0102
Week	2	66	0.7	0.498
Genotype*Week	2	66	0.33	0.7185
Estimated Mean Differences for KO vs. WT
Week	Estimate	95% CI Lower	95% CI Upper	P-Value
1	2.82	-0.44	6.08	0.0889
2	4.26	0.94	7.58	0.0128
3	3.79	0.57	7.01	0.0218
Over all 3 weeks	3.62	0.89	6.36	0.0102
Diastolic Blood Pressure
Type III Tests of Fixed Effects
Independent Variable	Num DF	Den DF	F Value	P-Value
Genotype (KO)	1	66	7.72	0.0071
Week	2	66	2.22	0.1171
Genotype*Week	2	66	0.79	0.4591
Estimated Mean Differences for KO vs. WT
Week	Estimate	95% CI Lower	95% CI Upper	P-Value
1	3.11	0.05	6.18	0.0465
2	4.4	0.81	7.99	0.0172
3	5.04	1.5	8.58	0.0059
Over all 3 weeks	4.18	1.18	7.19	0.0071
Mean Arterial Pressure
Type III Tests of Fixed Effects
Independent Variable	Num DF	Den DF	F Value	P-Value
Genotype (KO)	1	66	12.59	0.0007
Week	2	66	2	0.1428
Genotype*Week	2	66	0.5	0.6103
Estimated Mean Differences for KO vs. WT
Week	Estimate	95% CI Lower	95% CI Upper	P-Value
1	3.17	0.59	5.74	0.0166
2	4.37	1.51	7.22	0.0033
3	4.59	1.86	7.32	0.0013
Over all 3 weeks	4.04	1.77	6.31	0.0007
Heart Rate
Type III Tests of Fixed Effects
Independent Variable	Num DF	Den DF	F Value	P-Value
Genotype (KO)	1	66	5.67	0.0202
Week	2	66	10.94	<0.0001
Genotype*Week	2	66	1.17	0.3166
Estimated Mean Differences for KO vs. WT
Week	Estimate	95% CI Lower	95% CI Upper	P-Value
1	25	6	44	0.0092
2	11	-6	29	0.2024
3	17	-1	34	0.0606
Over all 3 weeks	18	3	33	0.0202
The Bonferroni adjusted significance level for post-hoc testing at weeks 1, 2, and 3 is 0.0167.

### Sheet: Extended Data Table 7
Extended Data Table 7. Linear mixed models for repeated measures analysis of radiotelemetry data adjusted for heart rate.
Systolic Blood Pressure
Type III Tests of Fixed Effects
Independent Variable	Num DF	Den DF	F Value	P-Value
Genotype (KO)	1	66	4.49	0.0378
Week	2	66	0.75	0.4783
Genotype*Week	2	66	0.59	0.5041
HR (per bpm)	1	66	15.12	0.0002
Estimated Mean Differences for KO vs. WT
Week	Estimate	95% CI Lower	95% CI Upper	P-Value
1	1.6981	-1.4795	4.8756	0.2899
2	3.7625	0.4218	7.1032	0.0279
3	3.0427	-0.01971	6.105	0.0514
Over all 3 weeks	2.8344	0.165	5.5038	0.0378
Diastolic Blood Pressure
Type III Tests of Fixed Effects
Independent Variable	Num DF	Den DF	F Value	P-Value
Genotype (KO)	1	66	5.04	0.0281
Week	2	66	0.95	0.3922
Genotype*Week	2	66	1.16	0.3203
HR (per bpm)	1	66	21.42	<0.0001
Estimated Mean Differences for KO vs. WT
Week	Estimate	95% CI Lower	95% CI Upper	P-Value
1	1.8358	-1.0974	4.7689	0.2159
2	3.8026	0.223	7.3822	0.0377
3	4.1791	0.8044	7.5538	0.016
Over all 3 weeks	3.2725	0.3622	6.1827	0.0281
Mean Arterial Pressure
Type III Tests of Fixed Effects
Independent Variable	Num DF	Den DF	F Value	P-Value
Genotype (KO)	1	66	8.34	0.0052
Week	2	66	0.9	0.4102
Genotype*Week	2	66	0.88	0.4205
HR (per bpm)	1	66	17.53	<0.0001
Estimated Mean Differences for KO vs. WT
Week	Estimate	95% CI Lower	95% CI Upper	P-Value
1	2.1291	-0.422	4.6801	0.1004
2	3.9056	1.0041	6.8071	0.0091
3	3.9053	1.2438	6.5669	0.0047
Over all 3 weeks	3.3133	1.0227	5.6039	0.0052
The Bonferroni adjusted significance level for post-hoc testing at weeks 1, 2, and 3 is 0.0167.
