## Supplementary Data Tables for "Brown Adipose Tissue is Associated with Improved Cardiometabolic Health and Regulates Blood Pressure"

### Sheet: Supplementary Data Table 1
Supplementary Data Table 1. ICD-9 and ICD-10 codes used in the study.
Congestive Heart Failure
ICD System	Codes	N
ICD-9	428, 428.1, 428.2, 428.21, 428.22, 428.23, 428.3, 428.31, 428.32, 428.33, 428.4, 428.41, 428.42, 428.43, 428.9	1400
ICD-10	I50.1, I50.20, I50.21, I50.22, I50.23, I50.30, I50.31, I50.32, I50.33, I50.40, I50.41, I50.42, I50.43, I50.810, I50.82, I50.89, I50.9	896
Type II Diabetes
ICD System	Codes	N
ICD-9	250, 250.02, 250.1, 250.12, 250.2, 250.22, 250.4, 250.42, 250.5, 250.52, 250.6, 250.62, 250.7, 250.72, 250.8, 250.82, 250.9, 250.92	6386
ICD-10	E11.00, E11.10, E11.21, E11.22, E11.29, E11.311, E11.319, E11.3211, E11.3519, E11.3522, E11.3523, E11.3593, E11.3599, E11.36, E11.39, E11.40, E11.41, E11.42, E11.43, E11.44, E11.51, E11.52, E11.610, E11.618, E11.620, E11.621, E11.622, E11.649, E11.65, E11.69, E11.8, E11.9	4683
Dyslipidemia
ICD System	Codes	N
ICD-9	272, 272.1, 272.2, 272.3, 272.4, 272.5, 272.7, 272.8, 272.9	19951
ICD-10	E78.0, E78.00, E78.01, E78.1, E78.2, E78.3, E78.4, E78.5, E78.6, E78.70, E78.79, E78.89, E78.9, E88.2	10477
Hypertension
ICD System	Codes	N
ICD-9	401, 401.1, 401.9, 402, 402.01, 402.9, 402.91	17411
ICD-10	I10, I11.0, I11.9, I12.0, I12.9, I13.0, I13.10, I13.11, I13.2, I16.0, I16.1, I16.9	10977
Coronary artery disease
ICD System	Codes	N
ICD-9	410, 410.01, 410.11, 410.21, 410.22, 410.3, 410.31, 410.4, 410.41, 410.42, 410.5, 410.51, 410.52, 410.7, 410.71, 410.72, 410.8, 410.81, 410.82, 410.9, 410.91, 410.92, 411, 411.1, 411.81, 411.89, 412, 414, 414.01, 414.02, 414.04, 414.05, 414.2, 414.4, 414.8, 414.9, 429.79	8024
ICD-10	I21.09, I21.19, I21.29, I21.3, I21.4, I21.9, I21.A1, I22.8, I22.9, I23.6, I24.1, I24.8, I24.9, I25.10, I25.110, I25.111, I25.118, I25.119, I25.2, I25.5, I25.6, I25.708, I25.709, I25.810, I25.811, I25.82, I25.83, I25.84, I25.89, I25.9	3697
Cerebrovascular Disease
ICD System	Codes	N
ICD-9	430, 431, 432, 432.1, 432.9, 433.1, 433.11, 433.2, 433.3, 433.31, 433.8, 433.9, 434, 434.01, 434.1, 434.11, 434.9, 434.91, 435.1, 435.2, 435.8, 435.9, 436, 437, 437.1, 437.2, 437.3, 437.4, 437.6, 437.7, 437.8, 437.9, 438, 438.1, 438.11, 438.12, 438.13, 438.19, 438.2, 438.21, 438.22, 438.3, 438.5, 438.51, 438.52, 438.6, 438.7, 438.81, 438.82, 438.83, 438.84, 438.85, 438.89, 438.9	1753
ICD-10	I60.00, I60.8, I60.9, I61.1, I61.3, I61.4, I61.5, I61.6, I61.8, I61.9, I62.00, I62.01, I62.02, I62.03, I62.9, I63.02, I63.10, I63.132, I63.212, I63.231, I63.312, I63.39, I63.40, I63.411, I63.412, I63.421, I63.422, I63.443, I63.449, I63.49, I63.50, I63.511, I63.512, I63.519, I63.533, I63.543, I63.549, I63.6, I63.8, I63.89, I63.9, I65.01, I65.02, I65.09, I65.1, I65.21, I65.22, I65.23, I65.29, I65.8…	1282
Atrial fibrillation and atrial flutter
ICD System	Codes	N
ICD-9	427.31, 427.32	3168
ICD-10	I48.0, I48.1, I48.2, I48.3, I48.4, I48.91, I48.92	2521
ICD, international classification of diseases.

### Sheet: Supplementary Data Table 2
Supplementary Data Table 2. Primers used for qPCR.
	FW	RV
18S	CGATGCTCTTAGCTGAGTGT	GGTCCAAGAATTTCACGTCT
Agtr1a	AACAGCTTGGTGGTGATCGTC	CATAGCGGTATAGACAGCCCA
Agtr1b	TGGCTTGGCTAGTTTGCCG	ACCCAGTCCAATGGGGAGT
Agtr2	AGCCTGCATTTTAAGGAGTGC	AAGGACGGCTGCTGGTAATG
Prdm16	CAGCACGGTGAAGCCATTC	GCGTGCATCCGCTTGTG
